# Asymptomatic gut colonization by extended-spectrum beta-lactamase-producing *Escherichia coli* is not associated with an altered gut microbiome or metabolome in Dutch adults

**DOI:** 10.1101/2021.05.18.444613

**Authors:** Q. R. Ducarmon, R. D. Zwittink, R. P. J. Willems, A. Verhoeven, S. Nooij, F.R.M. van der Klis, E. Franz, J. Kool, M. Giera, C. M. J. E. Vandenbroucke-Grauls, S. Fuentes, E. J. Kuijper

## Abstract

**Background:** Gut colonization by antibiotic resistant *E. coli* strains, including extended-spectrum beta-lactamase (ESBL)-producing *E. coli* is a risk factor for developing overt infection. The gut microbiome can provide colonization resistance against enteropathogens, but it remains unclear whether it confers resistance against potentially pathogenic ESBL-producing *E. coli*.

**Materials:** From a Dutch cross-sectional population study (PIENTER-3), feces from 2751 individuals were used to culture ESBL-producing bacteria. Of these, we selected 49 samples which were positive for an ESBL-producing *Escherichia coli* (ESBL^+^), and negative for a variety of variables known to affect microbiome composition. These were matched in a 1:1 ratio to ESBL^−^ samples based on age, sex, having been abroad in the past six months and ethnicity. Shotgun metagenomic sequencing was performed and taxonomic species composition and functional annotations (microbial metabolism and carbohydrate-active enzymes) were determined. Targeted quantitative metabolic profiling (^1^H NMR-spectroscopy) was performed to investigate metabolomic profiles.

**Results:** No differences in alpha or beta diversity were observed, nor in relative abundance, between ESBL^+^ and ESBL^−^ individuals based on bacterial species level composition. Machine learning approaches based on microbiota composition did not accurately predict ESBL status (area under the receiver operating characteristic curve (AUROC)=0.53), neither when based on functional profiles. The metabolome did also not convincingly differ between ESBL groups as assessed by a variety of approaches, including machine learning through random forest (AUROC=0.61).

**Conclusion:** Using a combination of multi-omics and machine learning approaches, we conclude that asymptomatic gut carriage of ESBL-producing *E. coli* is not associated with an altered microbiome composition or function. This may suggest that microbiome-mediated colonization resistance against ESBL-producing *E. coli* is not as relevant as it is against other enteropathogens.
