## Supplementary material for "Asymptomatic gut colonization by extended-spectrum beta-lactamase-producing *Escherichia coli* is not associated with an altered gut microbiome or metabolome in Dutch adults": Table_S1

### Sheet: Sheet 1
participant_number	PCR_CTX_M	PCR_TEM	PCR_SHV	MICs_Automated_System_VITEK_AST																	CDT_ESBL
				amoxicillin/clavulanic acid	cefuroxime	cefotaxime	ceftazidime	cefoxitin	ciprofloxacin	colistin	cotrimoxazole	fosfomycin	gentamicin	imipenem	meropenem	nitrofurantoin	piperacillin-tazobactam	tobramycin	trimethoprim	amoxicillin	ESBL_cefepime	ESBL_cefoxitin	ESBL_cefotaxime	ESBL_ceftazidime
P01	CTX-M-9	Negative	Negative	R	R	R	R	S	S	S	S	S	S	S	S	S	R	S	S	R	20/32	25	15/33	26/31
P02	CTX-M-1	Negative	Negative	R	R	R	R	S	S	S	R	S	S	S	S	S	R	S	R	R	19/27	25	10/30	19/28
P03	CTX-M-1	Positive	Negative	R	R	R	R	S	R	S	R	S	S	S	S	R	R	S	R	R	22/33	25	12/33	21/32
P04	CTX-M-1	Positive	Negative	R	R	R	R	S	R	S	R	S	S	S	S	R	R	S	R	R	24/34	26	15/32	22/31
P05	CTX-M-1	Negative	Negative	R	R	R	R	S	R	S	R	S	R	S	S	S	R	R	R	R	17/30	23	10/30	15/30
P06	CTX-M-9	Positive	Negative	R	R	R	R	S	S	S	R	S	S	S	S	S	R	S	R	R	23/31	21	16/35	19/30
P07	CTX-M-1	Negative	Negative	R	R	R	R	S	S	S	S	S	S	S	S	S	R	S	S	R	18/28	23	13/30	16/30
P08	CTX-M-1	Negative	Negative	R	R	R	R	S	S	S	S	S	S	S	S	S	R	S	S	R	15/30	22	13/33	25/31
P09	CTX-M-9	Negative	Negative	R	R	R	R	S	R	S	S	S	S	S	S	S	R	S	S	R	22/32	25	12/32	21/30
P10	CTX-M-1	Negative	Negative	R	R	R	R	S	R	S	R	S	S	S	S	S	R	S	R	R	23/33	23	14/34	21/30
P11	CTX-M-1	Positive	Negative	R	R	R	R	S	I	S	R	S	S	S	S	S	R	S	R	R	17/28	26	10/30	17/29
P12	Negative	Positive	Negative	R	R	R	R	S	S	S	S	S	S	S	S	S	R	S	S	R	28/35	27	17/35	19/31
P13	CTX-M-9	Negative	Negative	R	R	R	R	S	R	S	S	S	S	S	S	S	R	S	S	R	20/35	26	13/33	23/34
P14	CTX-M-9	Negative	Negative	R	R	R	R	S	R	S	R	S	S	S	S	S	R	S	R	R	23/30	25	11/32	21/30
P15	CTX-M-9	Negative	Negative	R	R	R	R	S	R	S	R	S	S	S	S	S	R	S	R	R	23/36	26	12/33	21/32
P16	CTX-M-9	Negative	Negative	R	R	R	R	S	R	S	R	S	S	S	S	S	R	S	R	R	21/34	24	12/31	20/30
P17	CTX-M-1	Positive	Negative	R	R	R	R	S	I	S	R	S	S	S	S	S	R	S	R	R	15/30	25	10/30	16/30
P18	CTX-M-1	Negative	Negative	R	R	R	R	S	S	S	S	S	S	S	S	S	R	S	R	R	23/35	28	11/35	26/31
P19	CTX-M-1	Positive	Negative	R	R	R	R	S	I	S	R	S	S	S	S	S	R	S	R	R	18/29	26	10/33	18/29
P20	CTX-M-1	Positive	Negative	R	R	R	R	S	R	S	R	R	S	S	S	S	R	S	R	R	19/32	24	10/33	18/31
P21	CTX-M-1	Positive	Negative	R	R	R	R	S	R	S	R	R	S	S	S	S	R	S	R	R	17/30	24	10/32	17/30
P22	CTX-M-1	Negative	Negative	R	R	R	R	S	R	S	S	S	R	S	S	S	R	R	S	R	15/31	25	10/30	15/28
P23	CTX-M-9	Positive	Negative	R	R	R	R	S	R	S	S	S	S	S	S	S	R	S	S	R	23/29	24	15/30	26/28
P24	CTX-M-9	Negative	Negative	R	R	R	R	S	R	S	S	S	S	S	S	S	R	S	S	R	25/33	22	15/30	25/30
P25	CTX-M-1	Negative	Negative	R	R	R	R	S	S	S	S	S	S	S	S	S	R	S	S	R	20/31	26	15/32	24/31
P26	CTX-M-1	Negative	Negative	R	R	R	R	S	I	S	S	S	S	S	S	S	R	S	S	R	19/30	25	14/29	24/29
P27	CTX-M-9	Positive	Negative	R	R	R	R	S	R	S	S	S	S	S	S	S	R	S	S	R	21/29	27	13/29	25/31
P28	CTX-M-9	Negative	Negative	R	R	R	R	S	R	S	S	S	R	S	S	S	R	R	S	R	20/31	25	15/32	25/31
P29	CTX-M-9	Negative	Negative	R	R	R	R	S	R	S	S	S	R	S	S	S	R	R	S	R	20/30	25	15/32	25/31
P30	CTX-M-1	Negative	Negative	R	R	R	R	S	S	S	S	S	S	S	S	S	R	S	S	R	21/32	25	15/32	24/31
P31	CTX-M-1	Negative	Negative	R	R	R	R	R	R	S	R	S	R	S	S	S	R	R	R	R	15/29	21	10/28	13/30
P32	Negative	Positive	Negative	R	R	R	R	S	S	S	S	S	S	S	S	S	R	S	S	R	26/32	27	20/30	17/30
P33	CTX-M-1	Negative	Negative	R	R	R	R	S	R	S	S	S	S	S	S	S	R	S	S	R	23/35	25	15/33	21/32
P34	CTX-M-1-or-8	Positive	Negative	R	R	R	R	S	S	S	S	S	S	S	S	S	R	S	S	R	19/30	24	14/30	24/31
P35	CTX-M-1	Negative	Negative	R	R	R	R	S	R	S	R	S	S	S	S	S	R	S	R	R	18/34	25	11/33	20/31
P36	CTX-M-1	Negative	Negative	R	R	R	R	R	R	S	R	S	R	S	S	S	R	R	R	R	14/30	17	10/30	14/29
P37	CTX-M-9	Negative	Negative	R	R	R	R	R	S	S	R	S	S	S	S	S	R	S	R	R	23/32	25	12/34	20/31
P38	CTX-M-1	Negative	Negative	R	R	R	R	S	I	S	S	S	S	S	S	S	R	S	S	R	24/35	24	14/30	19/30
P39	CTX-M-1	Negative	Negative	R	R	R	R	S	R	S	R	S	S	S	S	S	R	R	R	R	26/31	25	22/35	25/33
P40	CTX-M-1	Negative	Negative	R	R	R	R	S	S	S	R	S	S	S	S	S	R	S	R	R	20/34	23	15/30	23/28
P41	Missing	Missing	Missing	R	R	R	R	S	S	S	S	S	S	S	S	S	R	S	S	R	24/30	27	16/32	27/32
P42	Negative	Positive	Positive	R	R	R	R	S	S	S	R	S	S	S	S	S	R	S	R	R	30/35	25	26/32	17/31
P43	CTX-M-9	Negative	Negative	R	R	R	R	R	R	S	R	S	S	S	S	S	R	S	R	R	21/29	21	12/28	23/29
P44	CTX-M-1	Positive	Negative	R	R	R	R	S	S	S	S	S	R	S	S	S	R	R	S	R	21/35	25	11/33	19/31
P45	Negative	Negative	Negative	R	R	R	R	R	S	S	R	R	S	S	S	S	R	S	R	R	22/29	10	17/18	14/19
P46	CTX-M-9	Negative	Negative	R	R	R	R	S	S	S	R	S	S	S	S	S	R	S	R	R	20/31	25	10/30	20/30
P47	CTX-M-9	Negative	Negative	R	R	R	R	S	S	S	R	S	S	S	S	S	R	S	R	R	27/35	28	17/36	25/35
P48	CTX-M-9	Negative	Negative	R	R	R	R	S	S	S	R	S	S	S	S	S	R	S	R	R	30/36	28	15/37	25/35
P50	CTX-M-9	Negative	Negative	R	R	R	R	R	S	S	R	S	S	S	S	S	R	S	R	R	21/34	22	11/30	20/30
